# Experimental and natural evidence of SARS-CoV-2 infection-induced activation of type I interferon responses

**DOI:** 10.1101/2020.06.18.158154

**Authors:** Arinjay Banerjee, Nader El-Sayes, Patrick Budylowski, Daniel Richard, Hassaan Maan, Jennifer A. Aguiar, Kaushal Baid, Michael R. D’Agostino, Jann Catherine Ang, Benjamin J.-M. Tremblay, Sam Afkhami, Mehran Karimzadeh, Aaron T. Irving, Lily Yip, Mario Ostrowski, Jeremy A. Hirota, Robert Kozak, Terence D. Capellini, Matthew S. Miller, Bo Wang, Samira Mubareka, Allison J. McGeer, Andrew G. McArthur, Andrew C. Doxey, Karen Mossman

**Author notes:** These authors contributed equally (Nader El-Sayes, Patrick Budylowski). Correspondence (A.B.), (K.M.).  GRAPHICAL SUMMARY. **HIGHLIGHTS** - SARS-CoV-2 infection in human lung cells induces the expression of type I interferons - SARS-CoV-2 infection activates canonical transcription factors that are involved in type I interferon expression and signaling - SARS-CoV-2 cannot inhibit exogenous stimulation of type I IFN expression - SARS-CoV-2 cannot inhibit exogenous activation of type I IFN signaling - Moderate cases of COVID-19 upregulate higher serum levels of IL10 and IFNα, whereas severe cases of COVID-19 display higher serum levels of IL6, TNFα and IL8.

## Abstract

Type I interferons (IFNs) are our first line of defence against a virus. Protein over-expression studies have suggested the ability of SARS-CoV-2 proteins to block IFN responses. Emerging data also suggest that timing and extent of IFN production is associated with manifestation of COVID-19 severity. In spite of progress in understanding how SARS-CoV-2 activates antiviral responses, mechanistic studies into wildtype SARS-CoV-2-mediated induction and inhibition of human type I IFN responses are lacking. Here we demonstrate that SARS-CoV-2 infection induces a mild type I IFN response *in vitro* and in moderate cases of COVID-19. *In vitro* stimulation of type I IFN expression and signaling in human airway epithelial cells is associated with activation of canonical transcriptions factors, and SARS-CoV-2 is unable to inhibit exogenous induction of these responses. Our data demonstrate that SARS-CoV-2 is not adept in blocking type I IFN responses and provide support for ongoing IFN clinical trials.
