## Supplemental Table S5 for "Experimental and natural evidence of SARS-CoV-2 infection-induced activation of type I interferon responses"

### Sheet: Sheet1
Sample ID/Cytokine level (pg/ml)	CVD00845	CVD01018	CVD01286	CVD01314	CVD01384	CVD01385	CVD01447	CVD01569	CVD01609	CVD01649	CVD00764	CVD00768	CVD00880	CVD00907	CVD01022	CVD01339	CVD01391	CVD01433	CVD01715	CVD00864	OM1	OM8035	OM908	OM920	OM921
sCD40L	1.24	11.05	784.48	2598.72	4394.41	1.24	1629.28	1500.89	4096.1	1441.99	1362.29	8.15	1549.9	2350.61	1002.59	226.82	55.64	1094.25	2476.2	13.78	255.18	117.26	35.09	74.59	258.68
EGF	137.74	142.39	116.09	623.86	293.83	244.91	128.46	24	347.18	125.25	120.85	66.21	19.33	140.45	92.68	68.63	726	113.98	244.36	71.11	18.11	15.19	OOR <	22.51	25.62
Eotaxin	6.81	9.76	15.32	55.68	19.8	2.81	26.02	27.77	16.54	43.88	36.36	4.95	27.77	73.74	22.87	64.36	8.01	44.64	29.03	27.56	29.7	36.89	17.38	55.4	25.15
FGF-2	31.41	35.81	37.87	48.89	42.71	31.41	77.97	36.85	209.35	41.77	36.85	26.52	110.76	50.56	38.87	84.58	81.02	103.2	47.18	42.71	287.46	74.85	26.52	84.58	37.87
FLT-3L	25.2	18.33	7.16	8.1	11.44	13.55	7.54	20.43	18.87	44.95	4	24.72	4.97	16.53	35.05	23.35	31.15	24.32	25.51	20.07	16.62	3.21	3.95	11.62	3.8
Fractalkine	17.13	35.95	25.13	83.63	13.96	10.31	1334.65	25.13	145.58	43.41	336.72	46.88	120.95	35.95	116.92	77.37	79.91	215.5	119.95	46.88	122.94	116.92	118.94	110.72	88.46
G-CSF	OOR <	OOR <	OOR <	OOR <	OOR <	OOR <	11.74	OOR <	17.24	277.59	41.61	OOR <	47.51	132.14	52.98	0.99	7.29	103.19	51.42	OOR <	45.92	2.81	OOR <	18.71	10.16
GM-CSF	7.04	7.86	11.89	6.22	1.79	3.17	32.11	5.96	24.92	18.69	16.79	14.31	42.84	19.01	30.37	20.3	4.91	23.59	26.94	10.42	16.79	5.69	0.57	18.06	12.79
GROα	10.12	8.84	7.15	17.41	11.5	6.65	12.54	8.25	86.48	19.96	20.22	44.06	31.61	28.79	21.91	15.86	74.17	18.16	24.2	79.24	11.12	2.1	2.01	3.39	18.45
IFN-α2	OOR <	OOR <	47.64	66.74	7.36	OOR <	1864.77	7.36	44.39	OOR <	23.75	OOR <	68.09	35.73	30.02	28.01	142.39	142.39	98.86	13.84	176.9	39.3	81.06	46.03	31.97
IFNγ	OOR <	1.02	1.79	0.28	0.07	OOR <	22.35	0.7	2.92	4.29	2.15	OOR <	2.61	1.17	0.94	0.55	2.79	1.77	0.81	0.33	8.65	4.64	1.38	0.6	0.76
IL-1α	3.52	17.68	0.03	10.84	1.16	OOR <	6.85	1.74	29.05	1.16	5.33	2.04	10.84	8.38	OOR <	5.33	34.15	37.99	59.27	7.76	137.57	22.72	20.83	13.32	13.01
IL-1β	4.29	8.94	1.04	12.45	2.81	2.38	9.33	4.91	24.47	2.81	1.5	3.45	26.67	8.94	3.66	4.91	25.02	37.85	16.65	4.91	134.35	13.99	1.94	11.48	7.15
IL-1RA	1.75	1.75	34.98	22.97	5.99	0.72	17.76	226.55	9.76	243.02	22.47	0.3	107.69	13.92	336.11	21.66	3.04	96.75	136.97	1.06	20.18	4.77	2.17	16.24	3.55
IL-2	OOR <	OOR <	OOR <	0.55	OOR <	OOR <	3.96	OOR <	1.34	0.45	1.22	OOR <	0.55	OOR <	OOR <	OOR <	0.92	3.05	0.65	0.02	15.24	1.04	OOR <	0.26	0.16
IL-3	OOR <	OOR <	OOR <	OOR <	OOR <	0.03	185.31	OOR <	0.03	0.03	OOR <	OOR <	OOR <	OOR <	OOR <	0.33	0.23	0.77	OOR <	0.13	0.68	0.33	OOR <	OOR <	0.43
IL-4	1.9	0.6	0.67	0.44	0.6	OOR <	0.21	0.23	2.49	0.25	0.2	0.49	0.51	0.64	2.91	1.76	1.76	6.64	1.61	1.08	4.77	0.28	OOR <	5.58	0.33
IL-5	7.43	9.64	4.29	2.96	4.82	0.26	2.48	8.93	4.17	4.09	54.76	33.72	8.44	4.56	13.4	15.41	4.94	6.07	2.54	5.86	3.33	1.27	5.59	1.65	3.88
IL-6	13.87	7.04	22.47	7.19	3.5	9.56	9.13	2.15	4.84	57.07	25.96	158.27	63.14	43.88	289.43	17.48	12.95	24.07	44.1	35.67	1.17	1.57	0.2	3.35	0.89
IL-7	5.4	1.46	1.04	15.61	12.91	3.52	104.4	5.56	9.76	7.96	3.52	14.03	21.09	3.09	3.56	7	12.04	8.56	7.49	0.92	5.23	0.41	0.01	1.59	2.57
IL-8	9.31	7.99	6.85	22.33	11.85	2.06	14.04	5.36	10.76	15.26	21.77	8.71	8.41	8.59	12.94	28.43	7.63	20.29	10.16	47.65	11.61	0.9	1.02	2.76	1.02
IL-9	OOR <	5.23	OOR <	OOR <	4.51	OOR <	6.02	OOR <	17.85	4.04	3.17	4.94	OOR <	OOR <	13.63	5.6	8.83	19.94	2.4	OOR <	14.47	7.45	OOR <	7.57	4.28
IL-10	OOR <	OOR <	11.7	3.72	0.64	OOR <	13.54	0.8	6.6	338.81	18.13	OOR <	9.91	7.42	18.87	17.72	1.18	11.41	4.57	OOR <	6.04	0.44	OOR <	10.56	0.99
IL-12p40	1.63	12.02	53.59	18.91	OOR <	OOR <	91.32	25.65	66.3	7.98	644.91	OOR <	41.63	21.81	126.37	57.24	14.01	323.23	48.09	11.02	191.52	68.11	56.33	38.84	102.79
IL-12p70	0.05	OOR <	0.19	OOR <	OOR <	0.34	0.19	0.49	5.27	0.49	0.05	OOR <	0.88	0.34	0.49	1.52	4.59	6.3	0.65	1.12	49.97	2.09	1.92	0.49	0.42
IL-13	OOR <	6.03	16.52	35.11	45.4	OOR <	6.03	35.74	135.56	OOR <	151.34	3.84	95.78	8.02	61.07	11.63	45.4	66.91	72.1	23.88	50.58	34.48	29.32	54.51	OOR <
IL-15	9.11	8.9	13.6	7.3	8.36	23.59	11.57	7.3	21.44	83.09	7.51	22.73	13.92	4.11	9.96	6.45	11.57	51.98	13.92	5.81	15.74	8.04	2.94	4.11	3.04
IL-17A	OOR <	3.54	1.43	9.3	1.87	1.87	2.51	1.65	8.77	0.02	1.08	OOR <	9.3	17.03	1.43	6.69	12.4	13.41	0.72	1.65	33.97	4.53	0.18	6.42	2.51
IL-17E/IL-25	150.37	445.5	39.6	OOR <	OOR <	OOR <	244.48	OOR <	583.89	OOR <	OOR <	87.52	OOR <	OOR <	437.57	262.31	1039.24	1578.39	314.38	429.6	2018.2	476.96	OOR <	1228.47	189.18
IL-17F	OOR <	OOR <	2.68	1.54	1.06	OOR <	5.9	2.91	154.23	0.82	OOR <	OOR <	2.46	1.54	3.78	31.88	8.36	110.32	29.62	2.91	95.57	21.64	1.78	8.36	OOR <
IL-18	1.51	10.63	20.75	23.25	17.64	11.38	24.52	10.18	35.1	56.13	28.32	69.33	37.66	4.82	27.73	24.67	16.56	31.84	30.88	0.23	25.15	16.52	15.71	49.68	38.79
IL-22	OOR <	OOR <	OOR <	OOR <	OOR <	OOR <	OOR <	OOR <	107.3	OOR <	108.47	OOR <	42.7	OOR <	51.71	OOR <	33.17	89.04	37.52	OOR <	51.71	52.74	OOR <	24.42	3.39
IL-27	OOR <	OOR <	1174.89	1342.14	616.07	OOR <	5779.33	2252.24	2404.96	2396.84	1290.93	53.99	4477.48	4134.36	1878.47	3564.24	254.09	3266.53	2729.04	81.55	1531.72	1540.18	1776.99	2078.08	990.15
IP-10	101.29	171.41	408.11	306.8	337	414.99	3692.55	2872.7	88.11	6241.52	485.68	3403.51	2330.69	154.93	492.4	791.77	319.68	330.96	25093.6	71.52	65.98	25.66	99.57	38.35	70.97
MCP-1	287.95	156.83	215.68	274.98	153.75	184.71	191.73	217	33.06	594.23	276.08	527.77	364.46	521.49	504.26	387.63	81.27	113.53	389.16	358.01	47.33	80.11	112.89	411.32	242.6
MCP-3	5.05	4.46	17.04	13.2	8.08	OOR <	7.9	7.34	25.71	10.03	25.27	22.17	24.82	8.94	22	10.9	19.63	29.51	26.15	8.78	17.91	16.45	10.62	9.88	9.73
M-CSF	87.77	82.16	102.43	189.92	86.65	421.41	196.93	64.34	141.25	505.58	100.17	262.88	232.14	40.25	281.89	267.63	1494.36	599.13	443.29	227.43	108.1	74.34	33.79	16.88	129.77
MDC	173.17	234.1	262.67	364.53	327.27	15.6	112.12	518.15	466.85	89.15	660.76	215.22	415.93	688.93	483.93	254.75	351.77	237.68	325.16	315.86	294.45	437.5	326.96	110.78	394.18
MIG/CXCL9	1466.74	4016.77	2018.24	1067.21	1816	654.79	2752.32	8500.06	1134.79	5079.75	5120.21	5694.96	1211.17	1812.58	7877.86	5381.92	1942.65	3703.33	3962.01	1863.35	1130.89	639.05	1130.89	792.35	1281.96
MIP-1α	20.8	14.42	14.97	32.09	17.04	5.53	24.21	11.5	39.29	18.02	14.42	18.02	23.38	16.02	8.82	20.8	32.43	61.16	23.8	20.35	56.73	28.12	8.07	18.02	13.87
MIP-1β	26.59	28.34	24.01	37.83	31	9.91	19.7	44.87	46.08	48.28	73.21	34.57	21.11	52.77	35.21	89.99	25.28	78.73	77.77	47.59	25.69	23.33	12.7	37.89	17.24
PDGF-AA	690.76	1475.89	1061.65	977.84	2208.47	283.99	941.93	1429.4	2550.13	1002.92	1000.69	1105.14	1344.27	1797.14	2209.35	1998.15	2165.45	422.29	1583.75	2139.64	43.81	59.64	49.49	120.45	304.98
PDGF-AB/BB	17242	17026.4	12565.5	13503.2	18036	10027.5	12919.5	13950.6	13653	14280.4	11440.2	15560.9	10888.8	16226.6	16510.3	14480.4	18870.2	12877	13524.1	22635	1960.23	2214.42	2088.39	3461.5	6909.87
RANTES	838.06	856.79	779.87	790.28	647.88	805.26	1026.05	702.34	658.19	858.07	677.35	829.54	638.74	952.85	741.83	717.88	1502.54	1106.48	1273.18	1263.53	367.38	665	627.87	502.6	1086.69
TGFα	1.63	2.43	2.69	2.99	3.38	3.13	3.91	3.28	77.54	7.64	12.83	5.47	3.86	9.37	15.3	17.75	5.42	41.99	5.8	7.17	39.85	7.17	1.91	1.28	0.89
TNFα	4.8	11.8	65.2	52.38	33.86	35.09	59.25	79.93	122.76	122.76	138.16	56.57	117.31	43.33	99.74	136.45	28.3	75.24	128.47	11.8	38.15	45.45	39.98	29.54	23.3
TNFβ	2.2	2.05	3.04	14.47	10.09	OOR <	5.89	8.13	16.23	1.78	26.15	4.68	11.84	6.76	10.38	9.65	12.86	8.2	18.89	4.03	8.78	5.25	2.48	1.64	1.71
VEGF-A	12.49	122.01	54.27	271.9	335.94	8.53	118.23	299.64	108.4	103.15	279.12	262.42	183.56	164.2	142.37	362.7	389.47	164.55	270.54	167.55	19.2	1.04	0.55	16.81	4.77
Note: OOR < stands for Out Of Range (below standard curve)
